# SenseNet, a tool for analysis of protein structure networks obtained from molecular dynamics simulations

**DOI:** 10.1101/2021.06.28.450194

**Authors:** Markus Schneider, Iris Antes

**Author notes:** Corresponding author (IA). **Software Availability**: All analyses were performed with our Cytoscape 3 plugin SenseNet, which is freely available at https://cytoscape.org/. The data preparation script AIFgen, the SenseNet manual and tutorials are available at https://bioinformatics.wzw.tum.de/.

## Abstract

Computational methods play a key role for investigating allosteric mechanisms in proteins, with the potential of generating valuable insights for innovative drug design. Here we present the SenseNet (“Structure ENSEmble NETworks”) framework for analysis of protein structure networks, which differs from established network models by focusing on interaction timelines obtained by molecular dynamics simulations. This approach is evaluated by predicting allosteric residues reported by NMR experiments in the PDZ2 domain of hPTP1e, a reference system for which previous computational predictions have shown considerable variance. We applied two models based on the mutual information between interaction timelines to estimate the conformational influence of each residue on its local environment. In terms of accuracy our prediction model is comparable to the top performing model published for this system, but by contrast benefits from its independence from NMR structures. Our results are complementary to experimental data and the consensus of previous predictions, demonstrating the potential of our new analysis tool SenseNet. Biochemical interpretation of our model suggests that allosteric residues in the PDZ2 domain form two distinct clusters of contiguous sidechain surfaces. SenseNet is provided as a plugin for the network analysis software Cytoscape, allowing for ease of future application and contributing to a system of compatible tools bridging the fields of system and structural biology.

**Author Summary:** Regulation and signal transduction processes in proteins are often correlated to structural changes induced by ligand binding, which can lead to suppression or enhancement of protein function. A common method to investigate such changes are numerical simulations of protein dynamics. We developed the analysis software SenseNet for predicting how protein dynamics and function is affected by e.g. ligand binding events based on molecular dynamics simulations. Our model estimates which structural elements of the protein confer the most information about their local environment, reasoning that these elements are essential for signal propagation. Applying this method on the PDZ2 domain of the hPTP1e protein, we were able to accurately predict structure elements with known signaling roles as determined by previous experiments. Integrating these experimental data with the consensus of other computational models and our predictions, we find two separate pathways which may transmit information through the PDZ2 protein structure. In addition to deepening our insight into the behavior of this particular protein, these results demonstrate the usefulness of our methods for other systems, such as potential drug targets. To make this analysis available to a broad audience, we implemented it as a plugin for the popular network analysis software Cytoscape.
