## Supporting Tables for "SenseNet, a tool for analysis of protein structure networks obtained from molecular dynamics simulations": S2_table.xlsx

### Sheet: summary.pub
method	system	contact cutoff	interaction subset	reference set	rocAUC	prAUC
BC	apo	5A	backbone + sidechain	NMR-Ala	0.62963	0.688189
BC	apo	5A	backbone + sidechain	NMR	0.584416	0.660584
BC	apo	5A	sidechain	NMR-Ala	0.5	0.542901
BC	apo	5A	sidechain	NMR	0.519481	0.546637
BC	apo	9A	backbone + sidechain	NMR-Ala	0.537037	0.698386
BC	apo	9A	backbone + sidechain	NMR	0.519481	0.672103
BC	apo	9A	sidechain	NMR-Ala	0.587963	0.612614
BC	apo	9A	sidechain	NMR	0.548701	0.593989
BC	apo	4A	backbone + sidechain	NMR-Ala	0.671296	0.789321
BC	apo	4A	backbone + sidechain	NMR	0.607143	0.740856
BC	apo	4A	sidechain	NMR-Ala	0.675926	0.781779
BC	apo	4A	sidechain	NMR	0.590909	0.71483
BC	apo	7A	backbone + sidechain	NMR-Ala	0.555556	0.580264
BC	apo	7A	backbone + sidechain	NMR	0.529221	0.561502
BC	apo	7A	sidechain	NMR-Ala	0.62963	0.650529
BC	apo	7A	sidechain	NMR	0.564935	0.611583
BC	apo	6A	backbone + sidechain	NMR-Ala	0.555556	0.63121
BC	apo	6A	backbone + sidechain	NMR	0.512987	0.607163
BC	apo	6A	sidechain	NMR-Ala	0.703704	0.798888
BC	apo	6A	sidechain	NMR	0.61039	0.741632
BC	apo	8A	backbone + sidechain	NMR-Ala	0.509259	0.590169
BC	apo	8A	backbone + sidechain	NMR	0.5	0.57501
BC	apo	8A	sidechain	NMR-Ala	0.601852	0.597116
BC	apo	8A	sidechain	NMR	0.551948	0.5803
BC	pep	5A	backbone + sidechain	NMR-Ala	0.662037	0.734587
BC	pep	5A	backbone + sidechain	NMR	0.626623	0.707484
BC	pep	5A	sidechain	NMR-Ala	0.430556	0.497815
BC	pep	5A	sidechain	NMR	0.428571	0.492617
BC	pep	9A	backbone + sidechain	NMR-Ala	0.509259	0.627419
BC	pep	9A	backbone + sidechain	NMR	0.493506	0.608454
BC	pep	9A	sidechain	NMR-Ala	0.606481	0.632308
BC	pep	9A	sidechain	NMR	0.568182	0.6147
BC	pep	4A	backbone + sidechain	NMR-Ala	0.638889	0.780471
BC	pep	4A	backbone + sidechain	NMR	0.584416	0.738714
BC	pep	4A	sidechain	NMR-Ala	0.648148	0.784573
BC	pep	4A	sidechain	NMR	0.616883	0.752117
BC	pep	7A	backbone + sidechain	NMR-Ala	0.458333	0.58488
BC	pep	7A	backbone + sidechain	NMR	0.477273	0.57752
BC	pep	7A	sidechain	NMR-Ala	0.527778	0.582106
BC	pep	7A	sidechain	NMR	0.525974	0.575308
BC	pep	6A	backbone + sidechain	NMR-Ala	0.62963	0.683449
BC	pep	6A	backbone + sidechain	NMR	0.584416	0.657627
BC	pep	6A	sidechain	NMR-Ala	0.675926	0.798509
BC	pep	6A	sidechain	NMR	0.616883	0.756841
BC	pep	8A	backbone + sidechain	NMR-Ala	0.546296	0.569067
BC	pep	8A	backbone + sidechain	NMR	0.525974	0.555796
BC	pep	8A	sidechain	NMR-Ala	0.481481	0.528981
BC	pep	8A	sidechain	NMR	0.448052	0.513806
BC	pep-NMR	5A	backbone + sidechain	NMR-Ala	0.601852	0.590071
BC	pep-NMR	5A	backbone + sidechain	NMR	0.538961	0.557896
BC	pep-NMR	5A	sidechain	NMR-Ala	0.527778	0.554635
BC	pep-NMR	5A	sidechain	NMR	0.587662	0.639053
BC	pep-NMR	9A	backbone + sidechain	NMR-Ala	0.523148	0.636528
BC	pep-NMR	9A	backbone + sidechain	NMR	0.50974	0.618298
BC	pep-NMR	9A	sidechain	NMR-Ala	0.564815	0.576556
BC	pep-NMR	9A	sidechain	NMR	0.564935	0.577212
BC	pep-NMR	4A	backbone + sidechain	NMR-Ala	0.481481	0.510883
BC	pep-NMR	4A	backbone + sidechain	NMR	0.493506	0.512886
BC	pep-NMR	4A	sidechain	NMR-Ala	0.462963	0.509309
BC	pep-NMR	4A	sidechain	NMR	0.487013	0.516959
BC	pep-NMR	7A	backbone + sidechain	NMR-Ala	0.574074	0.642782
BC	pep-NMR	7A	backbone + sidechain	NMR	0.558442	0.628733
BC	pep-NMR	7A	sidechain	NMR-Ala	0.592593	0.713972
BC	pep-NMR	7A	sidechain	NMR	0.525974	0.674298
BC	pep-NMR	6A	backbone + sidechain	NMR-Ala	0.49537	0.564307
BC	pep-NMR	6A	backbone + sidechain	NMR	0.483766	0.55492
BC	pep-NMR	6A	sidechain	NMR-Ala	0.657407	0.767535
BC	pep-NMR	6A	sidechain	NMR	0.597403	0.728988
BC	pep-NMR	8A	backbone + sidechain	NMR-Ala	0.518519	0.605938
BC	pep-NMR	8A	backbone + sidechain	NMR	0.564935	0.611359
BC	pep-NMR	8A	sidechain	NMR-Ala	0.611111	0.654829
BC	pep-NMR	8A	sidechain	NMR	0.558442	0.628394
BC	apo-NMR	5A	backbone + sidechain	NMR-Ala	0.537037	0.611257
BC	apo-NMR	5A	backbone + sidechain	NMR	0.454545	0.565111
BC	apo-NMR	5A	sidechain	NMR-Ala	0.62037	0.693278
BC	apo-NMR	5A	sidechain	NMR	0.558442	0.648995
BC	apo-NMR	9A	backbone + sidechain	NMR-Ala	0.481481	0.535024
BC	apo-NMR	9A	backbone + sidechain	NMR	0.441558	0.516643
BC	apo-NMR	9A	sidechain	NMR-Ala	0.555556	0.685197
BC	apo-NMR	9A	sidechain	NMR	0.532468	0.655158
BC	apo-NMR	4A	backbone + sidechain	NMR-Ala	0.564815	0.605322
BC	apo-NMR	4A	backbone + sidechain	NMR	0.493506	0.565251
BC	apo-NMR	4A	sidechain	NMR-Ala	0.592593	0.650971
BC	apo-NMR	4A	sidechain	NMR	0.61039	0.65084
BC	apo-NMR	7A	backbone + sidechain	NMR-Ala	0.555556	0.559258
BC	apo-NMR	7A	backbone + sidechain	NMR	0.555195	0.555575
BC	apo-NMR	7A	sidechain	NMR-Ala	0.62037	0.603059
BC	apo-NMR	7A	sidechain	NMR	0.551948	0.579026
BC	apo-NMR	6A	backbone + sidechain	NMR-Ala	0.592593	0.69502
BC	apo-NMR	6A	backbone + sidechain	NMR	0.519481	0.651288
BC	apo-NMR	6A	sidechain	NMR-Ala	0.652778	0.757883
BC	apo-NMR	6A	sidechain	NMR	0.568182	0.709372
BC	apo-NMR	8A	backbone + sidechain	NMR-Ala	0.509259	0.5701
BC	apo-NMR	8A	backbone + sidechain	NMR	0.487013	0.556785
BC	apo-NMR	8A	sidechain	NMR-Ala	0.583333	0.587224
BC	apo-NMR	8A	sidechain	NMR	0.551948	0.574764
CPLC	apo	5A	backbone + sidechain	NMR-Ala	0.62963	0.679109
CPLC	apo	5A	backbone + sidechain	NMR	0.584416	0.651726
CPLC	apo	5A	sidechain	NMR-Ala	0.458333	0.501692
CPLC	apo	5A	sidechain	NMR	0.5	0.51483
CPLC	apo	9A	backbone + sidechain	NMR-Ala	0.606481	0.715207
CPLC	apo	9A	backbone + sidechain	NMR	0.581169	0.688958
CPLC	apo	9A	sidechain	NMR-Ala	0.606481	0.669671
CPLC	apo	9A	sidechain	NMR	0.555195	0.639968
CPLC	apo	4A	backbone + sidechain	NMR-Ala	0.666667	0.792139
CPLC	apo	4A	backbone + sidechain	NMR	0.61039	0.749262
CPLC	apo	4A	sidechain	NMR-Ala	0.62963	0.765551
CPLC	apo	4A	sidechain	NMR	0.532468	0.69991
CPLC	apo	7A	backbone + sidechain	NMR-Ala	0.5	0.533914
CPLC	apo	7A	backbone + sidechain	NMR	0.503247	0.529132
CPLC	apo	7A	sidechain	NMR-Ala	0.62963	0.598201
CPLC	apo	7A	sidechain	NMR	0.564935	0.575197
CPLC	apo	6A	backbone + sidechain	NMR-Ala	0.597222	0.675598
CPLC	apo	6A	backbone + sidechain	NMR	0.558442	0.649938
CPLC	apo	6A	sidechain	NMR-Ala	0.736111	0.826967
CPLC	apo	6A	sidechain	NMR	0.63961	0.770616
CPLC	apo	8A	backbone + sidechain	NMR-Ala	0.467593	0.571364
CPLC	apo	8A	backbone + sidechain	NMR	0.474026	0.561034
CPLC	apo	8A	sidechain	NMR-Ala	0.578704	0.583559
CPLC	apo	8A	sidechain	NMR	0.542208	0.570783
CPLC	pep	5A	backbone + sidechain	NMR-Ala	0.685185	0.784001
CPLC	pep	5A	backbone + sidechain	NMR	0.649351	0.752347
CPLC	pep	5A	sidechain	NMR-Ala	0.453704	0.518245
CPLC	pep	5A	sidechain	NMR	0.418831	0.482424
CPLC	pep	9A	backbone + sidechain	NMR-Ala	0.509259	0.651809
CPLC	pep	9A	backbone + sidechain	NMR	0.493506	0.627552
CPLC	pep	9A	sidechain	NMR-Ala	0.564815	0.648971
CPLC	pep	9A	sidechain	NMR	0.538961	0.62828
CPLC	pep	4A	backbone + sidechain	NMR-Ala	0.699074	0.826661
CPLC	pep	4A	backbone + sidechain	NMR	0.646104	0.781797
CPLC	pep	4A	sidechain	NMR-Ala	0.541667	0.720026
CPLC	pep	4A	sidechain	NMR	0.480519	0.676971
CPLC	pep	7A	backbone + sidechain	NMR-Ala	0.509259	0.597153
CPLC	pep	7A	backbone + sidechain	NMR	0.519481	0.58926
CPLC	pep	7A	sidechain	NMR-Ala	0.537037	0.584808
CPLC	pep	7A	sidechain	NMR	0.532468	0.576769
CPLC	pep	6A	backbone + sidechain	NMR-Ala	0.62037	0.688649
CPLC	pep	6A	backbone + sidechain	NMR	0.616883	0.674452
CPLC	pep	6A	sidechain	NMR-Ala	0.662037	0.785486
CPLC	pep	6A	sidechain	NMR	0.642857	0.756546
CPLC	pep	8A	backbone + sidechain	NMR-Ala	0.550926	0.632768
CPLC	pep	8A	backbone + sidechain	NMR	0.545455	0.619807
CPLC	pep	8A	sidechain	NMR-Ala	0.564815	0.597391
CPLC	pep	8A	sidechain	NMR	0.525974	0.578158
CPLC	pep-NMR	5A	backbone + sidechain	NMR-Ala	0.564815	0.578562
CPLC	pep-NMR	5A	backbone + sidechain	NMR	0.545455	0.570744
CPLC	pep-NMR	5A	sidechain	NMR-Ala	0.518519	0.678553
CPLC	pep-NMR	5A	sidechain	NMR	0.577922	0.695101
CPLC	pep-NMR	9A	backbone + sidechain	NMR-Ala	0.527778	0.610588
CPLC	pep-NMR	9A	backbone + sidechain	NMR	0.532468	0.601382
CPLC	pep-NMR	9A	sidechain	NMR-Ala	0.541667	0.565394
CPLC	pep-NMR	9A	sidechain	NMR	0.555195	0.570109
CPLC	pep-NMR	4A	backbone + sidechain	NMR-Ala	0.398148	0.535897
CPLC	pep-NMR	4A	backbone + sidechain	NMR	0.435065	0.539168
CPLC	pep-NMR	4A	sidechain	NMR-Ala	0.509259	0.526954
CPLC	pep-NMR	4A	sidechain	NMR	0.448052	0.491025
CPLC	pep-NMR	7A	backbone + sidechain	NMR-Ala	0.574074	0.639531
CPLC	pep-NMR	7A	backbone + sidechain	NMR	0.577922	0.632711
CPLC	pep-NMR	7A	sidechain	NMR-Ala	0.606481	0.72465
CPLC	pep-NMR	7A	sidechain	NMR	0.555195	0.691039
CPLC	pep-NMR	6A	backbone + sidechain	NMR-Ala	0.458333	0.522482
CPLC	pep-NMR	6A	backbone + sidechain	NMR	0.49026	0.530121
CPLC	pep-NMR	6A	sidechain	NMR-Ala	0.615741	0.745585
CPLC	pep-NMR	6A	sidechain	NMR	0.568182	0.708768
CPLC	pep-NMR	8A	backbone + sidechain	NMR-Ala	0.481481	0.588668
CPLC	pep-NMR	8A	backbone + sidechain	NMR	0.545455	0.599118
CPLC	pep-NMR	8A	sidechain	NMR-Ala	0.578704	0.641666
CPLC	pep-NMR	8A	sidechain	NMR	0.551948	0.623005
CPLC	apo-NMR	5A	backbone + sidechain	NMR-Ala	0.555556	0.651692
CPLC	apo-NMR	5A	backbone + sidechain	NMR	0.49026	0.611766
CPLC	apo-NMR	5A	sidechain	NMR-Ala	0.62963	0.634314
CPLC	apo-NMR	5A	sidechain	NMR	0.535714	0.556303
CPLC	apo-NMR	9A	backbone + sidechain	NMR-Ala	0.462963	0.515924
CPLC	apo-NMR	9A	backbone + sidechain	NMR	0.467532	0.514171
CPLC	apo-NMR	9A	sidechain	NMR-Ala	0.592593	0.644762
CPLC	apo-NMR	9A	sidechain	NMR	0.50974	0.599211
CPLC	apo-NMR	4A	backbone + sidechain	NMR-Ala	0.662037	0.757109
CPLC	apo-NMR	4A	backbone + sidechain	NMR	0.564935	0.693996
CPLC	apo-NMR	4A	sidechain	NMR-Ala	0.657407	0.740301
CPLC	apo-NMR	4A	sidechain	NMR	0.652597	0.738654
CPLC	apo-NMR	7A	backbone + sidechain	NMR-Ala	0.546296	0.540189
CPLC	apo-NMR	7A	backbone + sidechain	NMR	0.587662	0.555908
CPLC	apo-NMR	7A	sidechain	NMR-Ala	0.592593	0.578934
CPLC	apo-NMR	7A	sidechain	NMR	0.577922	0.574921
CPLC	apo-NMR	6A	backbone + sidechain	NMR-Ala	0.587963	0.688627
CPLC	apo-NMR	6A	backbone + sidechain	NMR	0.548701	0.661554
CPLC	apo-NMR	6A	sidechain	NMR-Ala	0.615741	0.745743
CPLC	apo-NMR	6A	sidechain	NMR	0.542208	0.698699
CPLC	apo-NMR	8A	backbone + sidechain	NMR-Ala	0.509259	0.642597
CPLC	apo-NMR	8A	backbone + sidechain	NMR	0.496753	0.621948
CPLC	apo-NMR	8A	sidechain	NMR-Ala	0.597222	0.599012
CPLC	apo-NMR	8A	sidechain	NMR	0.581169	0.590008
NCF	apo	5A	backbone + sidechain	NMR-Ala	0.74537	0.825094
NCF	apo	5A	backbone + sidechain	NMR	0.62013	0.680057
NCF	apo	5A	sidechain	NMR-Ala	0.777778	0.847314
NCF	apo	5A	sidechain	NMR	0.681818	0.794811
NCF	apo	9A	backbone + sidechain	NMR-Ala	0.666667	0.725512
NCF	apo	9A	backbone + sidechain	NMR	0.603896	0.686312
NCF	apo	9A	sidechain	NMR-Ala	0.675926	0.676697
NCF	apo	9A	sidechain	NMR	0.623377	0.654708
NCF	apo	4A	backbone + sidechain	NMR-Ala	0.657407	0.677824
NCF	apo	4A	backbone + sidechain	NMR	0.548701	0.608175
NCF	apo	4A	sidechain	NMR-Ala	0.62037	0.602782
NCF	apo	4A	sidechain	NMR	0.571429	0.584264
NCF	apo	7A	backbone + sidechain	NMR-Ala	0.666667	0.727799
NCF	apo	7A	backbone + sidechain	NMR	0.597403	0.665
NCF	apo	7A	sidechain	NMR-Ala	0.662037	0.764173
NCF	apo	7A	sidechain	NMR	0.594156	0.721937
NCF	apo	6A	backbone + sidechain	NMR-Ala	0.75	0.832506
NCF	apo	6A	backbone + sidechain	NMR	0.649351	0.721942
NCF	apo	6A	sidechain	NMR-Ala	0.731481	0.79881
NCF	apo	6A	sidechain	NMR	0.636364	0.747362
NCF	apo	8A	backbone + sidechain	NMR-Ala	0.657407	0.678235
NCF	apo	8A	backbone + sidechain	NMR	0.564935	0.623118
NCF	apo	8A	sidechain	NMR-Ala	0.675926	0.77343
NCF	apo	8A	sidechain	NMR	0.607143	0.731091
NCF	pep	5A	backbone + sidechain	NMR-Ala	0.611111	0.61934
NCF	pep	5A	backbone + sidechain	NMR	0.584416	0.607264
NCF	pep	5A	sidechain	NMR-Ala	0.685185	0.659247
NCF	pep	5A	sidechain	NMR	0.649351	0.645004
NCF	pep	9A	backbone + sidechain	NMR-Ala	0.583333	0.643094
NCF	pep	9A	backbone + sidechain	NMR	0.616883	0.645302
NCF	pep	9A	sidechain	NMR-Ala	0.546296	0.549877
NCF	pep	9A	sidechain	NMR	0.597403	0.567417
NCF	pep	4A	backbone + sidechain	NMR-Ala	0.634259	0.726527
NCF	pep	4A	backbone + sidechain	NMR	0.607143	0.701211
NCF	pep	4A	sidechain	NMR-Ala	0.675926	0.71599
NCF	pep	4A	sidechain	NMR	0.63961	0.693384
NCF	pep	7A	backbone + sidechain	NMR-Ala	0.583333	0.652773
NCF	pep	7A	backbone + sidechain	NMR	0.597403	0.648102
NCF	pep	7A	sidechain	NMR-Ala	0.555556	0.587117
NCF	pep	7A	sidechain	NMR	0.564935	0.585775
NCF	pep	6A	backbone + sidechain	NMR-Ala	0.611111	0.663586
NCF	pep	6A	backbone + sidechain	NMR	0.597403	0.649855
NCF	pep	6A	sidechain	NMR-Ala	0.592593	0.604811
NCF	pep	6A	sidechain	NMR	0.597403	0.602967
NCF	pep	8A	backbone + sidechain	NMR-Ala	0.564815	0.579514
NCF	pep	8A	backbone + sidechain	NMR	0.597403	0.58877
NCF	pep	8A	sidechain	NMR-Ala	0.564815	0.572584
NCF	pep	8A	sidechain	NMR	0.577922	0.575975
NCF	pep-NMR	5A	backbone + sidechain	NMR-Ala	0.592593	0.683925
NCF	pep-NMR	5A	backbone + sidechain	NMR	0.584416	0.67178
NCF	pep-NMR	5A	sidechain	NMR-Ala	0.694444	0.751145
NCF	pep-NMR	5A	sidechain	NMR	0.642857	0.721615
NCF	pep-NMR	9A	backbone + sidechain	NMR-Ala	0.574074	0.690432
NCF	pep-NMR	9A	backbone + sidechain	NMR	0.590909	0.682914
NCF	pep-NMR	9A	sidechain	NMR-Ala	0.601852	0.684648
NCF	pep-NMR	9A	sidechain	NMR	0.584416	0.665664
NCF	pep-NMR	4A	backbone + sidechain	NMR-Ala	0.611111	0.691674
NCF	pep-NMR	4A	backbone + sidechain	NMR	0.616883	0.690326
NCF	pep-NMR	4A	sidechain	NMR-Ala	0.62037	0.675423
NCF	pep-NMR	4A	sidechain	NMR	0.571429	0.650442
NCF	pep-NMR	7A	backbone + sidechain	NMR-Ala	0.564815	0.638597
NCF	pep-NMR	7A	backbone + sidechain	NMR	0.571429	0.635053
NCF	pep-NMR	7A	sidechain	NMR-Ala	0.62037	0.684957
NCF	pep-NMR	7A	sidechain	NMR	0.61039	0.670323
NCF	pep-NMR	6A	backbone + sidechain	NMR-Ala	0.555556	0.630462
NCF	pep-NMR	6A	backbone + sidechain	NMR	0.564935	0.628081
NCF	pep-NMR	6A	sidechain	NMR-Ala	0.648148	0.698504
NCF	pep-NMR	6A	sidechain	NMR	0.623377	0.680261
NCF	pep-NMR	8A	backbone + sidechain	NMR-Ala	0.583333	0.663151
NCF	pep-NMR	8A	backbone + sidechain	NMR	0.597403	0.661228
NCF	pep-NMR	8A	sidechain	NMR-Ala	0.638889	0.72954
NCF	pep-NMR	8A	sidechain	NMR	0.61039	0.704143
NCF	apo-NMR	5A	backbone + sidechain	NMR-Ala	0.62963	0.736331
NCF	apo-NMR	5A	backbone + sidechain	NMR	0.493506	0.577652
NCF	apo-NMR	5A	sidechain	NMR-Ala	0.768519	0.776085
NCF	apo-NMR	5A	sidechain	NMR	0.603896	0.652352
NCF	apo-NMR	9A	backbone + sidechain	NMR-Ala	0.62963	0.675878
NCF	apo-NMR	9A	backbone + sidechain	NMR	0.487013	0.565482
NCF	apo-NMR	9A	sidechain	NMR-Ala	0.694444	0.747519
NCF	apo-NMR	9A	sidechain	NMR	0.519481	0.593814
NCF	apo-NMR	4A	backbone + sidechain	NMR-Ala	0.62963	0.72606
NCF	apo-NMR	4A	backbone + sidechain	NMR	0.5	0.639475
NCF	apo-NMR	4A	sidechain	NMR-Ala	0.782407	0.861588
NCF	apo-NMR	4A	sidechain	NMR	0.659091	0.788547
NCF	apo-NMR	7A	backbone + sidechain	NMR-Ala	0.638889	0.725644
NCF	apo-NMR	7A	backbone + sidechain	NMR	0.487013	0.569133
NCF	apo-NMR	7A	sidechain	NMR-Ala	0.759259	0.799759
NCF	apo-NMR	7A	sidechain	NMR	0.577922	0.669708
NCF	apo-NMR	6A	backbone + sidechain	NMR-Ala	0.657407	0.753914
NCF	apo-NMR	6A	backbone + sidechain	NMR	0.5	0.581662
NCF	apo-NMR	6A	sidechain	NMR-Ala	0.712963	0.742789
NCF	apo-NMR	6A	sidechain	NMR	0.538961	0.614446
NCF	apo-NMR	8A	backbone + sidechain	NMR-Ala	0.657407	0.700189
NCF	apo-NMR	8A	backbone + sidechain	NMR	0.5	0.571481
NCF	apo-NMR	8A	sidechain	NMR-Ala	0.703704	0.762362
NCF	apo-NMR	8A	sidechain	NMR	0.525974	0.634395
DNCF	apo	5A	backbone + sidechain	NMR-Ala	0.712963	0.799977
DNCF	apo	5A	backbone + sidechain	NMR	0.62987	0.731492
DNCF	apo	5A	sidechain	NMR-Ala	0.759259	0.868643
DNCF	apo	5A	sidechain	NMR	0.655844	0.808577
DNCF	apo	9A	backbone + sidechain	NMR-Ala	0.666667	0.772055
DNCF	apo	9A	backbone + sidechain	NMR	0.61039	0.734325
DNCF	apo	9A	sidechain	NMR-Ala	0.777778	0.80545
DNCF	apo	9A	sidechain	NMR	0.675325	0.7534
DNCF	apo	4A	backbone + sidechain	NMR-Ala	0.722222	0.794014
DNCF	apo	4A	backbone + sidechain	NMR	0.652597	0.753122
DNCF	apo	4A	sidechain	NMR-Ala	0.75	0.866529
DNCF	apo	4A	sidechain	NMR	0.668831	0.814733
DNCF	apo	7A	backbone + sidechain	NMR-Ala	0.703704	0.770983
DNCF	apo	7A	backbone + sidechain	NMR	0.636364	0.723537
DNCF	apo	7A	sidechain	NMR-Ala	0.62963	0.750547
DNCF	apo	7A	sidechain	NMR	0.584416	0.715465
DNCF	apo	6A	backbone + sidechain	NMR-Ala	0.75	0.8059
DNCF	apo	6A	backbone + sidechain	NMR	0.662338	0.731185
DNCF	apo	6A	sidechain	NMR-Ala	0.675926	0.789049
DNCF	apo	6A	sidechain	NMR	0.603896	0.744752
DNCF	apo	8A	backbone + sidechain	NMR-Ala	0.666667	0.750844
DNCF	apo	8A	backbone + sidechain	NMR	0.603896	0.712467
DNCF	apo	8A	sidechain	NMR-Ala	0.703704	0.775279
DNCF	apo	8A	sidechain	NMR	0.616883	0.729042
DNCF	pep	5A	backbone + sidechain	NMR-Ala	0.675926	0.664517
DNCF	pep	5A	backbone + sidechain	NMR	0.623377	0.640979
DNCF	pep	5A	sidechain	NMR-Ala	0.722222	0.761688
DNCF	pep	5A	sidechain	NMR	0.655844	0.726992
DNCF	pep	9A	backbone + sidechain	NMR-Ala	0.62963	0.731197
DNCF	pep	9A	backbone + sidechain	NMR	0.623377	0.712339
DNCF	pep	9A	sidechain	NMR-Ala	0.62037	0.59412
DNCF	pep	9A	sidechain	NMR	0.616883	0.594746
DNCF	pep	4A	backbone + sidechain	NMR-Ala	0.731481	0.807196
DNCF	pep	4A	backbone + sidechain	NMR	0.668831	0.769032
DNCF	pep	4A	sidechain	NMR-Ala	0.777778	0.879106
DNCF	pep	4A	sidechain	NMR	0.701299	0.829618
DNCF	pep	7A	backbone + sidechain	NMR-Ala	0.638889	0.63276
DNCF	pep	7A	backbone + sidechain	NMR	0.616883	0.62181
DNCF	pep	7A	sidechain	NMR-Ala	0.62037	0.634325
DNCF	pep	7A	sidechain	NMR	0.597403	0.621581
DNCF	pep	6A	backbone + sidechain	NMR-Ala	0.657407	0.642349
DNCF	pep	6A	backbone + sidechain	NMR	0.636364	0.633868
DNCF	pep	6A	sidechain	NMR-Ala	0.666667	0.730186
DNCF	pep	6A	sidechain	NMR	0.616883	0.700333
DNCF	pep	8A	backbone + sidechain	NMR-Ala	0.657407	0.720573
DNCF	pep	8A	backbone + sidechain	NMR	0.636364	0.699875
DNCF	pep	8A	sidechain	NMR-Ala	0.601852	0.593192
DNCF	pep	8A	sidechain	NMR	0.590909	0.589778
DNCF	pep-NMR	5A	backbone + sidechain	NMR-Ala	0.62963	0.712445
DNCF	pep-NMR	5A	backbone + sidechain	NMR	0.545455	0.655994
DNCF	pep-NMR	5A	sidechain	NMR-Ala	0.731481	0.814105
DNCF	pep-NMR	5A	sidechain	NMR	0.649351	0.766461
DNCF	pep-NMR	9A	backbone + sidechain	NMR-Ala	0.638889	0.704136
DNCF	pep-NMR	9A	backbone + sidechain	NMR	0.571429	0.665339
DNCF	pep-NMR	9A	sidechain	NMR-Ala	0.648148	0.73935
DNCF	pep-NMR	9A	sidechain	NMR	0.558442	0.689281
DNCF	pep-NMR	4A	backbone + sidechain	NMR-Ala	0.648148	0.713711
DNCF	pep-NMR	4A	backbone + sidechain	NMR	0.62987	0.697943
DNCF	pep-NMR	4A	sidechain	NMR-Ala	0.703704	0.77286
DNCF	pep-NMR	4A	sidechain	NMR	0.62987	0.733283
DNCF	pep-NMR	7A	backbone + sidechain	NMR-Ala	0.592593	0.714484
DNCF	pep-NMR	7A	backbone + sidechain	NMR	0.532468	0.67247
DNCF	pep-NMR	7A	sidechain	NMR-Ala	0.675926	0.769024
DNCF	pep-NMR	7A	sidechain	NMR	0.584416	0.717623
DNCF	pep-NMR	6A	backbone + sidechain	NMR-Ala	0.611111	0.722447
DNCF	pep-NMR	6A	backbone + sidechain	NMR	0.551948	0.679555
DNCF	pep-NMR	6A	sidechain	NMR-Ala	0.703704	0.808481
DNCF	pep-NMR	6A	sidechain	NMR	0.623377	0.759896
DNCF	pep-NMR	8A	backbone + sidechain	NMR-Ala	0.62963	0.730022
DNCF	pep-NMR	8A	backbone + sidechain	NMR	0.564935	0.688645
DNCF	pep-NMR	8A	sidechain	NMR-Ala	0.638889	0.733921
DNCF	pep-NMR	8A	sidechain	NMR	0.577922	0.696334
DNCF	apo-NMR	5A	backbone + sidechain	NMR-Ala	0.657407	0.759253
DNCF	apo-NMR	5A	backbone + sidechain	NMR	0.545455	0.666997
DNCF	apo-NMR	5A	sidechain	NMR-Ala	0.796296	0.819625
DNCF	apo-NMR	5A	sidechain	NMR	0.642857	0.726522
DNCF	apo-NMR	9A	backbone + sidechain	NMR-Ala	0.657407	0.727835
DNCF	apo-NMR	9A	backbone + sidechain	NMR	0.571429	0.678243
DNCF	apo-NMR	9A	sidechain	NMR-Ala	0.675926	0.741089
DNCF	apo-NMR	9A	sidechain	NMR	0.532468	0.652968
DNCF	apo-NMR	4A	backbone + sidechain	NMR-Ala	0.694444	0.766648
DNCF	apo-NMR	4A	backbone + sidechain	NMR	0.584416	0.693716
DNCF	apo-NMR	4A	sidechain	NMR-Ala	0.814815	0.877653
DNCF	apo-NMR	4A	sidechain	NMR	0.714286	0.822238
DNCF	apo-NMR	7A	backbone + sidechain	NMR-Ala	0.62037	0.726782
DNCF	apo-NMR	7A	backbone + sidechain	NMR	0.512987	0.651659
DNCF	apo-NMR	7A	sidechain	NMR-Ala	0.722222	0.774113
DNCF	apo-NMR	7A	sidechain	NMR	0.590909	0.697523
DNCF	apo-NMR	6A	backbone + sidechain	NMR-Ala	0.638889	0.759528
DNCF	apo-NMR	6A	backbone + sidechain	NMR	0.532468	0.668758
DNCF	apo-NMR	6A	sidechain	NMR-Ala	0.731481	0.780826
DNCF	apo-NMR	6A	sidechain	NMR	0.597403	0.699312
DNCF	apo-NMR	8A	backbone + sidechain	NMR-Ala	0.648148	0.706263
DNCF	apo-NMR	8A	backbone + sidechain	NMR	0.558442	0.649438
DNCF	apo-NMR	8A	sidechain	NMR-Ala	0.740741	0.798676
DNCF	apo-NMR	8A	sidechain	NMR	0.590909	0.708862
