## Supporting Tables for "SenseNet, a tool for analysis of protein structure networks obtained from molecular dynamics simulations": S3_table.xlsx

### Sheet: allosteric-residues
residue	NMR (Fuentes 2004, Cilia 2012)	prediction average	DNCF	Cilia 2012 (all)	Kong 2009	Gerek 2011	Raimondi 2013	Mino-Galaz 2015	Kalescky 2016	Lu 2016	Lockless 1999	Dhulesia 2008	Vijayabaskar 2010	Morra 2014 (corr)
1		0.0833333					1
2		0.0833333					1
3		0.0833333					1
4		0
5		0.166667		1			1
6		0
7		0.25	1	1			1
8		0
9		0.25	1	1			1
10		0
11		0.333333	1	1		1	1
12		0.0833333			1
13		0.416667		1	1	1	1			1
14		0.166667			1				1
15		0.333333			1				1	1				1
16		0.25			1					1				1
17		0.5		1	1	1				1	1			1
18	1	0.75	1	1	1	1	1		1			1	1	1
19		0.333333			1	1		1						1
20	1	0.833333	1	1	1	1	1	1		1	1		1	1
21		0.416667		1		1	1	1		1
22	1	0.5		1		1	1	1		1			1
23		0.416667				1	1	1		1		1
24		0.333333				1		1		1	1
25		0.333333				1				1	1			1
26	1	0.416667		1			1			1			1	1
27		0.416667		1			1			1		1		1
28		0.5		1			1		1	1		1		1
29		0.333333		1						1		1	1
30	1	0.416667	1	1			1			1		1
31		0.25	1						1	1
32		0.166667	1							1
33		0.416667				1		1		1		1	1
34		0.333333				1		1		1	1
35		0.583333		1	1	1	1	1		1		1
36		0.583333	1	1	1	1		1		1			1
37		0.416667		1		1	1	1				1
38		0.333333				1	1	1		1
39	1	0.25				1		1		1
40	1	0.5	1	1	1	1		1	1
41		0.166667			1	1
42		0
43		0.166667			1							1
44		0.416667			1	1		1					1	1
45		0.333333			1	1		1						1
46		0.5			1	1		1			1		1	1
47		0.416667		1	1	1		1						1
48		0.166667			1			1
49		0.333333	1	1			1	1
50		0
51		0.25	1	1			1
52		0.5	1			1	1				1	1	1
53		0.333333		1		1			1			1
54		0.333333		1		1				1		1
55		0.0833333				1
56		0.416667		1		1	1	1					1
57		0.333333	1	1		1		1
58		0.5			1	1		1		1		1		1
59		0.333333			1	1		1				1
60		0.166667				1		1
61	1	0.5	1			1	1	1		1	1
62		0.25				1	1					1
63		0.0833333												1
64	1	0.0833333												1
65		0
66	1	0.583333	1	1	1	1	1			1		1
67		0.333333	1	1	1					1
68		0.166667			1					1
69	1	0.333333			1	1	1			1
70		0.166667					1			1
71		0.416667		1	1	1	1				1
72		0
73		0.166667				1	1
74		0.25			1	1				1
75		0.333333		1		1	1				1
76		0.25				1				1				1
77		0.166667		1		1
78	1	0.75	1	1	1	1	1		1	1		1		1
79		0.5			1	1	1		1	1	1
80		0.0833333				1
81	1	0.583333	1	1	1	1	1		1	1
82		0.166667			1					1
83		0.166667					1	1
84		0.0833333						1
85	1	0.5	1			1	1	1			1			1
86		0.333333		1		1		1				1
87		0.583333	1	1		1	1	1		1		1
88		0.166667				1		1
89		0.416667		1		1	1	1						1
90		0.333333	1		1			1	1
91		0.0833333					1
92		0.0833333								1
93		0.166667	1							1
94		0.0833333	1
95		0
96		0.0833333	1
