## Supporting Tables for "SenseNet, a tool for analysis of protein structure networks obtained from molecular dynamics simulations": S4_table.xlsx

### Sheet: best-scores.pub
residue index	DNCF	NCF	CPLC
1	5.52	1.58	0.038
2	1.03	0.96	0.317
3	1.67	0.42	0.259
4	0	0	0
5	1.84	1.05	0.101
6	1.41	0.28	0.038
7	9.2	1.91	0.135
8	0.94	0.32	0.103
9	8.51	1.45	0.173
10	3.44	2.06	0.032
11	13.08	1.89	0.535
12	0.24	0.06	0.025
13	5.21	0.88	0.216
14	3.02	0.69	0.225
15	1.35	0.32	0.506
16	1.79	0.59	0.392
17	0.73	0.28	0.032
18	12.57	2.69	0.73
19	0	0	0
20	9.86	1.15	0.8
21	0.24	0.03	0.124
22	4.72	0.28	0.476
23	4.81	0.8	0.108
24	0	0	0
25	0	0	0
26	5.68	1.32	0.322
27	5.55	1.32	0.295
28	3.08	0.59	0.155
29	5.66	1.13	0.479
30	7.69	1.13	0.292
31	16.64	2.22	0.324
32	14.13	2.56	0.144
33	0	0	0
34	0	0	0
35	6	0.55	0.459
36	31.05	5.07	1
37	3.62	0.39	0.686
38	1.7	0.2	0.222
39	0.13	0.02	0.005
40	6.17	1.29	0.254
41	1.05	0.23	0.162
42	1.33	0.31	0.192
43	2.74	0.89	0.349
44	0	0	0
45	2.67	0.53	0.141
46	5.75	0.92	0.4
47	1.64	0.37	0.005
48	1.26	0.46	0.149
49	10.53	3.28	0.141
50	0	0	0
51	15.09	5.24	0.368
52	7.7	1.09	0.438
53	5.91	2	0.216
54	1.5	0.49	0
55	0	0	0
56	3.57	0.73	0.216
57	36.2	3.79	0.178
58	3.36	0.39	0.686
59	5.93	0.65	0.276
60	0.07	0.03	0.151
61	9.55	0.67	0.378
62	2.25	0.21	0.032
63	0	0	0
64	0.28	0.04	0.003
65	0.45	0.04	0.084
66	6.25	0.63	0.849
67	13.07	1.43	0.187
68	0	0	0
69	1.09	0.19	0.168
70	0.71	0.11	0.176
71	2.78	0.35	0.443
72	0.94	0.23	0.192
73	0.65	0.09	0.155
74	1.55	0.1	0.259
75	3.39	0.35	0.249
76	2.94	0.55	0.149
77	1.99	0.25	0.265
78	9.72	0.76	1
79	2.86	0.48	0.03
80	1.09	0.18	0.128
81	6.52	0.68	0.438
82	0	0	0
83	1.31	0.32	0.187
84	0.52	0.46	0.03
85	9.51	1.17	0.443
86	0.93	0.41	0.097
87	7.37	0.7	0.751
88	1.08	0.32	0.211
89	5.13	0.71	0.589
90	24.84	3.3	0.211
91	7.32	1.87	0.33
92	0	0	0
93	14.57	3.11	0.209
94	9.69	1.99	0.587
95	5.98	1.37	0
96	10.67	2.39	0
