## Supporting Tables for "SenseNet, a tool for analysis of protein structure networks obtained from molecular dynamics simulations": S5_Table.xlsx

### Sheet: Tabelle1
Prediction	Residues
NMR	L18,I20,V22,V26,V30,A39,V40,V61,V64,L66,A69,L78,T81,V85
consensusa	S17,L18,I20,V22,T28,I35,Y36,V40,A46,I52,V58,V61,L66,L78,R79,T81,V85,L87
DNCFb	F7,V9,L11,L18,I20,V30,R31,H32,Y36,V40,D49,R51,I52,R57,V61,L66,E67,L78,T81,V85,L87,E90,K91,Q93,S94,T96
a Predicted by ≥ 50 % of computational methods
b Overlapping residues shown in bold (NMR) and underlined (consensus)
